# A hierarchical Bayesian interaction model to estimate cell-type-specific methylation quantitative trait loci incorporating priors from cell-sorted bisulfite sequencing data

**DOI:** 10.1101/2024.02.01.578272

**Authors:** Youshu Cheng, Biao Cai, Hongyu Li, Xinyu Zhang, Gypsyamber D’Souza, Sadeep Shrestha, Andrew Edmonds, Jacquelyn Meyers, Margaret Fischl, Seble Kassaye, Kathryn Anastos, Mardge Cohen, Bradley E Aouizerat, Ke Xu, Hongyu Zhao

**Author notes:** **Correspondence:** Ke Xu, MD, PhD, Professor of Psychiatry, Yale School of Medicine, Hongyu Zhao, PhD, Ira V. Hiscock Professor of Biostatistics, of Genetics, and of Statistics and Data Science, Department of Biostatistics, Yale School of Public Health. Electronic address.

## Abstract

**Background:** Methylation Quantitative Trait Loci (meQTLs) are chromosomal regions that harbor genetic variants affecting DNA methylation levels. The identification of meQTLs can be accomplished through quantifying the effects of single nucleotide polymorphisms (SNPs) on DNA methylation levels, and these inferred meQTLs can shed light on the complex interplay between the genome and methylome. However, most meQTL studies to date utilize bulk methylation datasets composed of different cell types that may have distinct methylation patterns in each cell type. Current technological challenges hinder the comprehensive collection of large-scale, cell-type-specific (CTS) methylation data, which limits our understanding of CTS methylation regulation. To address this challenge, we propose a hierarchical Bayesian interaction model (HBI) to infer CTS meQTLs from bulk methylation data.

**Results:** Our HBI method integrates bulk methylations data from a large number of samples and CTS methylation data from a small number of samples to estimate CTS meQTLs. Through simulations, we show that HBI improves the estimation (accuracy and power) of CTS genetic effects on DNA methylation. To systematically characterize genome-wide SNP-methylation level associations in multiple cell types, we apply HBI to bulk methylation data measured in peripheral blood mononuclear cells (PBMC) from a cohort of 431 individuals together with flow-sorted cell-derived methylation sequencing (MC-seq) data measured in isolated white blood cells (CD4+ T-cells, CD8+ T-cells, CD16+ monocytes) for 47 individuals. We demonstrate that HBI can identify CTS meQTLs and improve the functional annotation of SNPs.

**Conclusions:** HBI can incorporate strong and robust signals from MC-seq data to improve the estimation of CTS meQTLs. Applying HBI to link the methylome and genome data helps to identify biologically relevant cell types for complex traits.
