## Supplementary Table1 for "A hierarchical Bayesian interaction model to estimate cell-type-specific methylation quantitative trait loci incorporating priors from cell-sorted bisulfite sequencing data"

### Sheet: Sheet1
Supplementary Table 1: Demographic information for the participants in the Women’s Interagency HIV Study (WIHS).
Covariates adjusted in the analysis	Samples with bulk DNA methylation data in PBMC (n=431)	Samples with cell-sorted methylation sequencing (MC-seq) data (n=47)*
Sex-female	1	100%
HIV-positive	0.5847	100%
Age	42.51±9.53	49.00±7.15
Viral load (log10)	1.22±1.11	1.97±0.98
Smoking-smokers	0.6939	87.23%
Alcohol-hazardous drinking	0.4322	46.81%
Global ancestry-proportion of African	0.36±0.35	0.66±0.25
Global ancestry-proportion of European	0.52±0.31	0.32±0.25
Global ancestry-proportion of Native American	0.13±0.17	0.02±0.01
Cell type proportions-CD4+ T-cells	0.29±0.13	NA
Cell type proportions-CD8+ T-cells	0.23±0.10	NA
Cell type proportions-B cells	0.16±0.07	NA
Cell type proportions-Natural killer cells	0.16±0.09	NA
Cell type proportions-Monocytes	0.15±0.08	NA
Cell type proportions-Granulocytes	0.01±0.04	NA
*Those 47 samples had cell-type-specific (CTS) methylation data for at least one of the following three cell types: CD4+ T-cells, CD8+ T-cells, and monocytes. The ultimate sample size for CTS data in CD4+ T-cells, CD8+ T-cells, and monocytes were 28, 28, and 27.
