## Supplementary Table3 for "A hierarchical Bayesian interaction model to estimate cell-type-specific methylation quantitative trait loci incorporating priors from cell-sorted bisulfite sequencing data"

### Sheet: ST3A_CD4T
Supplementary Table 3A: Enriched Ingenuity Canonical Pathways identified using genes mapped by the meQTLs in CD4T cells.
Ingenuity Canonical Pathways	-log(p-value)	Ratio	p-value	p_bonf	Molecules
Axonal Guidance Signaling	5.87	0.264	1.34896e-06	0.000890316	ABLIM1,ABLIM2,ABLIM3,ACE,ADAM12,ADAM17,ADAM23,ADAM33,ADAMTS1,ADAMTS10,ADAMTS12,ADAMTS14,ADAMTS16,ADAMTS17,ADAMTS19,ADAMTS2,ADAMTS4,ADAMTS7,ADAMTS9,ARHGEF12,ARPC3,ARPC4,BAIAP2,BCAR1,BMP6,BMP7,DCC,DOCK1,DPYSL2,EPHA10,EPHA5,EPHA6,EPHA8,EPHB1,EPHB2,EPHB3,EPHB4,FARP2,FZD1,FZD7,GNA12,GNA15,GNAL,GNAO1,GNAT1,GNAT2,GNB1,GNG7,GSK3B,HERC2,ITGA1,ITGA11,ITGA3,ITGA6,ITGA9,ITGAE,ITGAM,ITGB5,ITGB7,ITSN1,KALRN,KL…
Osteoarthritis Pathway	5.8	0.306	1.58489e-06	0.00104603	ACAN,ADAMTS4,AGER,ALPG,ALPL,ANKH,ANXA2,ATF2,CASP12,CASP3,CASP4,CASP7,CASP9,CASR,CCN4,CNMD,COL2A1,CREB3L2,CREB5,CREBBP,CTNNA1,CTNNA2,CXCL8,EPAS1,FN1,FZD1,FZD7,GREM1,HDAC4,IL18RAP,IL1R1,IL1RL2,ITGA1,ITGA11,ITGA3,ITGA6,ITGA9,ITGAE,ITGAM,ITGB5,ITGB7,ITLN1,LEP,MMP13,MMP9,MTF1,MTOR,MYBBP1A,NOS2,NOTCH1,P2RX7,PPARD,PPARGC1A,PRKAB1,PRKAG2,PTCH1,PTH1R,RARRES2,SIK3,SLC39A8,SMAD1,SMAD3,SMAD5,SMAD6,SPP1,TCF7L…
Sperm Motility	5.78	0.302	1.65959e-06	0.00109533	AATK,ALK,ATP1A4,CATSPER1,CNGA1,CSF1R,CSK,DSTYK,EGFR,EPHA5,EPHA6,EPHA8,EPHB1,EPHB2,EPHB3,EPHB4,ERBB4,FGFR2,FRK,GNA12,GNA15,GNAL,GNAO1,GNAT1,GNAT2,GNB1,GNG7,IGF1R,ITPR1,ITPR2,ITPR3,JAK1,JAK2,LCAT,LMTK2,LYN,MAP2K3,MAP2K5,MATK,MET,NPPA,NPR1,NTRK3,PDE1B,PDE2A,PDE4D,PDGFRA,PDGFRB,PEAK1,PLA2G12A,PLA2G1B,PLA2G3,PLA2G4E,PLA2G6,PLCB3,PLCG2,PLCH2,PRKAG2,PRKAR1B,PRKCA,PRKCB,PRKCE,PRKCH,PRKCZ,PRKG1,PRKG2,PTK2…
Neuroinflammation Signaling Pathway	5.13	0.28	7.4131e-06	0.00489265	AGER,APP,ATF2,BIRC3,CALB1,CASP3,CD200,CD80,CREB3L2,CREB5,CREBBP,CRP,CSF1R,CXCL8,FZD1,GABBR1,GABBR2,GABRA2,GABRB1,GABRG3,GABRP,GABRR2,GAD1,GRIA1,GRIN2A,GRIN2B,GSK3B,HLA-A,HLA-B,HLA-C,HLA-DOA,HLA-DPA1,HLA-DPB1,HLA-DQA1,HLA-DQA2,HLA-DQB1,HLA-DQB2,HLA-DRB1,HLA-DRB5,HLA-F,HLA-G,IDE,IL1R1,IL6,IRF7,JAK1,JAK2,KCNJ5,KCNJ6,KLK3,MAPK10,MAPK8,MAPK9,MAPT,MFGE8,MMP9,NFATC1,NFATC2,NLRP3,NOS2,NOX4,P2RX7,PIK3CG,P…
Synaptic Long Term Depression	5.07	0.309	8.51138e-06	0.00561751	CACNA1C,CACNA2D4,CACNB2,CACNG2,CATSPER1,CATSPER4,GAD1,GNA12,GNA15,GNAL,GNAO1,GNAT1,GNAT2,GRIA1,GRID1,GRID2,GRM4,GRM6,GRM7,GRM8,GUCY2C,IGF1R,ITPR1,ITPR2,ITPR3,LCAT,LYN,NOS1,NOS2,NPR1,PLA2G12A,PLA2G1B,PLA2G3,PLA2G4E,PLA2G6,PLCB3,PLCG2,PLCH2,PPM1J,PPP2R1A,PPP2R1B,PPP2R2B,PPP2R2D,PPP2R3A,PPP2R5C,PPP2R5E,PRKCA,PRKCB,PRKCE,PRKCH,PRKCZ,PRKG1,PRKG2,PTPA,RAF1,RAP1A,RRAS2,RYR1,RYR3
Pulmonary Fibrosis Idiopathic Signaling Pathway	5.03	0.276	9.33254e-06	0.00615948	ADAMTS1,AEBP2,ATF2,CAV1,CCN4,CCND1,CERT1,COL11A2,COL13A1,COL18A1,COL1A2,COL20A1,COL21A1,COL23A1,COL25A1,COL26A1,COL2A1,COL4A1,COL4A2,COL4A3,COL5A1,COL5A3,COL6A1,COL6A2,COL6A3,COL9A2,COL9A3,CREBBP,EGFR,EPHB3,EPHB4,FGFR2,FN1,FZD1,FZD7,GNA12,GSK3B,IL17RA,IL6,JAK2,JARID2,MAP2K3,MAPK10,MAPK8,MAPK9,mir-154,MMP11,MMP13,MMP16,MMP17,MMP19,MMP24,MMP27,MMP9,MTOR,NOTCH1,NOTCH3,NOTCH4,NOX4,PDGFD,PDGFRA,PDGFRB…
GP6 Signaling Pathway	4.94	0.341	1.14815e-05	0.00757781	APBB1IP,CERT1,COL11A2,COL13A1,COL18A1,COL1A2,COL20A1,COL21A1,COL23A1,COL25A1,COL26A1,COL2A1,COL4A1,COL4A2,COL4A3,COL5A1,COL5A3,COL6A1,COL6A2,COL6A3,COL9A2,COL9A3,FYB1,GSK3B,ITPR1,LAMA3,LAMA4,LAMB1,LYN,PDPK1,PIK3CG,PIK3R5,PLCG2,PRKCA,PRKCB,PRKCE,PRKCH,PRKCZ,SCHIP1,SYK,TLN1,VAV2
Xenobiotic Metabolism CAR Signaling Pathway	4.92	0.314	1.20226e-05	0.00793495	ABCC1,ALDH1L1,ALDH3B2,ALDH4A1,ALDH7A1,ALDH8A1,CHST1,CHST11,CHST15,CREBBP,DNAJC7,EGFR,FMO1,FMO4,FMO5,GSTA3,GSTM1,GSTM3,GSTP1,HS6ST1,MAP2K3,MAP2K5,MGST1,MGST3,NDST3,NOS2,NRIP1,PPARGC1A,PPM1J,PPP2R1A,PPP2R1B,PPP2R2B,PPP2R2D,PPP2R3A,PPP2R5C,PPP2R5E,PRKCA,PRKCB,PRKCE,PRKCH,PRKCZ,PTPA,RACK1,RXRA,SRC,SULT1A2,SULT1C2,SULT2B1,SULT4A1,UGT1A6,UGT1A9 (includes others),UGT2B11,UGT2B28,UST
Opioid Signaling Pathway	4.92	0.284	1.20226e-05	0.00793495	ADCY4,ADCY5,AP2A2,ATF2,CACNA1C,CACNA2D4,CACNB2,CACNG2,CAMK1D,CAMK2B,CAMK4,CATSPER1,CATSPER4,CLTB,CLTCL1,CREB3L2,CREB5,CREBBP,FRK,GNA12,GNA15,GNAL,GNAO1,GNAT1,GNAT2,GNB1,GNG7,GRIN2A,GRIN2B,GRK2,GRK4,GRK5,GSK3B,ITPR1,ITPR2,ITPR3,KCNJ5,KCNJ6,LYN,MAP2K3,MAP2K5,NOS1,OPRD1,OPRK1,OPRM1,PDE1B,PDK1,PIK3CG,POMC,PPP3R1,PRKAG2,PRKAR1B,PRKCA,PRKCB,PRKCE,PRKCH,PRKCZ,RAC2,RAF1,RAP1A,RGS12,RGS14,RGS17,RGS3,RGS5,…
Epithelial Adherens Junction Signaling	4.88	0.321	1.31826e-05	0.00870049	AFDN,ARHGAP35,ARHGEF17,ARPC3,ARPC4,BAIAP2,CTNNA1,CTNNA2,EGFR,FARP2,FRMD6,IGF1R,IQGAP1,MAGI1,MAGI2,MET,MYH10,MYL12A,MYL7,NOTCH1,NOTCH3,NOTCH4,PPM1J,PPP2R1A,PPP2R1B,PPP2R2B,PPP2R2D,PPP2R3A,PPP2R5C,PPP2R5E,PRKAB1,PRKAG2,PTPA,RAP1A,RAPGEF1,ROCK2,RRAS2,SRC,STK3,STK4,TCF7L1,TCF7L2,TGFBR1,TGFBR3,TNS1,VAV2,VCL,YAP1,YWHAG,YWHAZ
Antigen Presentation Pathway	4.53	0.474	2.95121e-05	0.019478	HLA-A,HLA-B,HLA-C,HLA-DOA,HLA-DPA1,HLA-DPB1,HLA-DQA1,HLA-DQA2,HLA-DQB1,HLA-DQB2,HLA-DRB1,HLA-DRB5,HLA-F,HLA-G,PSMB9,TAP1,TAP2,TAPBP
HIPPO signaling	4.44	0.365	3.63078e-05	0.0239632	CD44,DLG1,DLG2,DLG4,DLG5,FRMD6,PATJ,PPM1J,PPP1R14A,PPP1R3A,PPP2R1A,PPP2R1B,PPP2R2B,PPP2R2D,PPP2R3A,PPP2R5C,PPP2R5E,PTPA,SAV1,SKP2,SMAD1,SMAD3,SMAD5,STK3,STK4,TEAD1,TEAD2,WWTR1,YAP1,YWHAG,YWHAZ
Xenobiotic Metabolism Signaling	4.31	0.276	4.89779e-05	0.0323254	AHRR,ALDH1L1,ALDH3B2,ALDH4A1,ALDH7A1,ALDH8A1,CAMK1D,CAMK2B,CAMK4,CAT,CHST1,CHST11,CHST15,CREBBP,CUL3,CYP1B1,DNAJC7,FMO1,FMO4,FMO5,GSTA3,GSTM1,GSTM3,GSTP1,HDAC4,HS6ST1,IL6,MAP2K3,MAP2K5,MAP3K1,MAP3K13,MAP3K14,MAP3K4,MAP3K5,MAP3K8,MAPK8,MAPK9,MGMT,MGST1,MGST3,NCOR2,NDST3,NOS2,NR1I2,NRIP1,PIK3CG,PIK3R5,PPARGC1A,PPM1J,PPP2R1A,PPP2R1B,PPP2R2B,PPP2R2D,PPP2R3A,PPP2R5C,PPP2R5E,PRKCA,PRKCB,PRKCE,PRKCH,PRK…
Hepatic Fibrosis / Hepatic Stellate Cell Activation	4.21	0.295	6.16595e-05	0.0406953	AGT,CCR5,CERT1,COL11A2,COL13A1,COL18A1,COL1A2,COL20A1,COL21A1,COL23A1,COL25A1,COL26A1,COL2A1,COL4A1,COL4A2,COL4A3,COL5A1,COL5A3,COL6A1,COL6A2,COL6A3,COL9A2,COL9A3,CXCL8,EGFR,FGFR2,FN1,IFNAR1,IFNAR2,IGF1R,IL18RAP,IL1R1,IL1RL2,IL4R,IL6,LEP,MET,MMP13,MMP9,MYH10,MYH11,MYH13,MYH14,MYH3,MYH7B,MYL7,MYO10,MYO5C,PDGFD,PDGFRA,PDGFRB,SMAD3,TGFB1,TGFB3,TGFBR1,TIMP2

### Sheet: ST3B_CD8T
Supplementary Table 3B: Enriched Ingenuity Canonical Pathways identified using genes mapped by the meQTLs in CD8T cells.
Ingenuity Canonical Pathways	-log(p-value)	Ratio	p-value	p_bonf	Molecules
Antigen Presentation Pathway	8.95	0.5	1.12202e-09	6.88919e-07	HLA-A,HLA-B,HLA-C,HLA-DMA,HLA-DPA1,HLA-DPB1,HLA-DQA1,HLA-DQA2,HLA-DQB1,HLA-DQB2,HLA-DRB1,HLA-DRB5,HLA-E,HLA-F,HLA-G,PSMB9,TAP1,TAP2,TAPBP
Sperm Motility	6.65	0.216	2.23872e-07	0.000137457	AATK,CACNA1I,CNGB1,CNGB3,CSF1R,DDR1,EGFR,EPHA2,ERBB4,FGFR1,FLT1,FRK,GNA12,GNAT2,GNG12,GNG4,GNG7,IGF1R,ITPR3,JAK1,LCK,LMTK2,LYN,MAP2K3,MAP2K5,MERTK,MRAS,NPR1,NTRK3,PDE2A,PDE4D,PEAK1,PLA2G2D,PLA2G4E,PLA2G6,PLCB4,PLCH1,PLCL1,PRKACB,PRKACG,PRKAG2,PRKAR1B,PRKCE,PRKCH,PRKCZ,PTK2B,PTK7,RET,ROR1,ROR2,SLC16A10,TNK2,ZAN
Multiple Sclerosis Signaling Pathway	6.02	0.219	9.54993e-07	0.000586365	AEBP2,CAPN3,CAPN8,CTLA4,FAS,GRIN2A,HLA-A,HLA-B,HLA-C,HLA-DMA,HLA-DPA1,HLA-DPB1,HLA-DQA1,HLA-DQA2,HLA-DQB1,HLA-DQB2,HLA-DRB1,HLA-DRB5,HLA-E,HLA-F,HLA-G,IL15,IL17RA,IL36B,LTA,MAPK1,MBP,MOG,NCOA3,P2RX4,P2RX7,PARP11,PARP15,PARP4,PPARD,RNF213,SLC8A1,SLC8A2,STAT1,STK38,TGFB1,TLR1,TLR10,TLR6,TNFSF8,TNKS
RAC Signaling	5.43	0.241	3.71535e-06	0.00228123	ACTR3,ANK1,ARPC3,BAIAP2,CYFIP1,CYFIP2,HRAS,IQGAP1,IQGAP2,ITGA1,ITGA11,ITGAL,ITGB5,LIMK2,MAP2K2,MAP3K1,MAPK1,MCF2L,MRAS,NOX4,PAK1,PARD3,PIK3C3,PIK3CD,PIP4K2A,PLD1,PRKCZ,PTK2B,RAF1,RALB,RAP1A,RPS6KB1,SH3RF1
Serotonin Receptor Signaling	5.37	0.174	4.2658e-06	0.0026192	ADCY5,ADRA1A,ADRA1B,APP,ARFGEF1,ARRB2,BCL2,CACNA1C,CACNA1D,CACNA1I,CACNA2D1,CACNA2D4,CAMK2B,CAV1,CAV2,CREB3L3,FBP2,FNBP1,FRK,GCH1,GNA12,GNG12,GNG4,GNG7,GPLD1,H3-4,HRAS,HTR1D,HTR2A,KALRN,KCNN1,KCNQ2,LCK,LYN,MAP2K2,MAP2K3,MAP2K5,MAP3K5,MAPK1,MAPT,MPRIP,MRAS,MTOR,PAK1,PCBD1,PDK1,PIK3C3,PIK3CD,PLA2G2D,PLA2G4E,PLA2G6,PLCB4,PLCH1,PLCL1,PLD1,PLN,PPARGC1A,PRKACB,PRKACG,PRKAG2,PRKAR1B,PRKCE,PRKCH,PRKCZ,RA…
Circadian Rhythm Signaling	4.97	0.194	1.07152e-05	0.00657913	ADCY5,BHLHE40,CACNA1C,CACNA1D,CACNA1I,CACNA2D1,CACNA2D4,CAMK2B,CREB3L3,FRK,GAST,GNG12,GNG4,GNG7,GRIN2A,GUCY2C,H3-4,HRAS,HSF1,ITPR3,KLK1,LCK,LYN,MAP2K2,MAP2K3,MAP2K5,MAPK1,MRAS,MTOR,NFIL3,NOS1,NPR1,PER2,PLCB4,PLCH1,PLCL1,PRKAB1,PRKACB,PRKACG,PRKAG2,PRKAR1B,PRKCE,PRKCH,PRKCZ,RACK1,RAF1,RALB,RAP1A,RPTOR,RYR1,TRPC6
PFKFB4 Signaling Pathway	4.77	0.333	1.69824e-05	0.0104272	AMPD1,CREB3L3,FBP2,HK1,HK2,MAP2K2,MAP2K3,MAP2K5,MAPK1,NCOA3,PFKM,PRKACB,PRKACG,PRKAG2,PRKAR1B,TGFB1
Opioid Signaling Pathway	4.73	0.189	1.86209e-05	0.0114332	ADCY5,AP2A2,ARRB2,CACNA1C,CACNA1D,CACNA1I,CACNA2D1,CACNA2D4,CAMK1D,CAMK2B,CREB3L3,FRK,GNA12,GNAT2,GNG12,GNG4,GNG7,GRIN2A,GRK2,GRK5,HRAS,ITPR3,LCK,LYN,MAP2K2,MAP2K3,MAP2K5,MAPK1,MRAS,NOS1,OPRM1,PDK1,PPP3R1,PRKACB,PRKACG,PRKAG2,PRKAR1B,PRKCE,PRKCH,PRKCZ,RAF1,RALB,RAP1A,RGS10,RGS12,RGS3,RGS6,RPS6KA2,RPS6KB1,RYR1,SLC12A5,TCF7L1
IL-15 Production	4.44	0.233	3.63078e-05	0.022293	AATK,CSF1R,DDR1,EGFR,EPHA2,ERBB4,FGFR1,FLT1,FRK,IGF1R,IL15,JAK1,LCK,LMTK2,LYN,MAP2K3,MAP2K5,MERTK,NTRK3,PEAK1,PRKCZ,PTK2B,PTK7,RET,ROR1,ROR2,STAT1,TNK2
Epithelial Adherens Junction Signaling	4.19	0.212	6.45654e-05	0.0396432	ACTR3,AFDN,ARHGAP35,ARPC3,BAIAP2,CTNNA2,EGFR,FGFR1,HRAS,IGF1R,IQGAP1,KIF23,LIMK2,MAGI2,MRAS,MYL12A,NOTCH4,PAK1,PPP2R1A,PPP2R2D,PPP2R5C,PPP2R5E,PRKAB1,PRKAG2,PTPA,RALB,RAP1A,RAPGEF1,ROCK2,STK3,TCF7L1,TGFBR1,VAV2
Synaptic Long Term Depression	4.11	0.199	7.76247e-05	0.0476616	CACNA1C,CACNA1D,CACNA1I,CACNA2D1,CACNA2D4,GAST,GNA12,GNAT2,GRID1,GRID2,GUCY2C,HRAS,IGF1R,ITPR3,LYN,MAP2K2,MAPK1,MRAS,NOS1,NPR1,PLA2G2D,PLA2G4E,PLA2G6,PLCB4,PLCH1,PLCL1,PPP2R1A,PPP2R2D,PPP2R5C,PPP2R5E,PRKCE,PRKCH,PRKCZ,PTPA,RAF1,RALB,RAP1A,RYR1
Reelin Signaling in Neurons	4.09	0.217	8.12831e-05	0.0499078	ACTR3,AFDN,APP,ARHGEF10,ARHGEF12,ARHGEF28,ARHGEF5,ARPC3,CAMK2B,CNR2,DNAH1,DNAH10,FRK,GRIN2A,LCK,LRP8,LYN,MAP2K2,MAP2K3,MAP2K5,MAPK1,MAPK10,MAPK8IP3,MAPT,MTOR,PDK1,PIK3C3,PIK3CD,RAP1A,RAPGEF1

### Sheet: ST3C_Bcell
Supplementary Table 3C: Enriched Ingenuity Canonical Pathways identified using genes mapped by the meQTLs in B cells.
Ingenuity Canonical Pathways	-log(p-value)	Ratio	p-value	p_bonf	Molecules
Antigen Presentation Pathway	5.02	0.342	9.54993e-06	0.00578726	B2M,HLA-A,HLA-B,HLA-C,HLA-DOA,HLA-DQA2,HLA-DQB1,HLA-DQB2,HLA-DRB1,HLA-DRB5,HLA-G,NLRC5,TAP2
CREB Signaling in Neurons	4.62	0.136	2.39883e-05	0.0145369	ADCY5,ADGRA1,ADGRB1,ADGRD1,ADGRG6,ADGRG7,ADGRL1,ADGRV1,ADORA2B,ADRA2B,ADRB3,AKT1,AKT3,CACNA1C,CACNA1E,CACNA1S,CACNA2D3,CAMK2A,CAMK2G,CCR2,CCR6,CCR9,CHRM3,CHRM4,CNR2,CREBBP,CX3CR1,EDNRB,EGFR,FGFR1,GABBR1,GNA12,GNA13,GNA15,GNAI2,GNAL,GNAO1,GNG7,GPR107,GPR146,GPR161,GPR37,GPR78,GPR87,GPR88,GPRC6A,GRIA1,GRID1,GRIK2,GRIN2C,HCRTR2,HRAS,HRH1,HTR2A,HTR6,IGF1R,MCHR1,NPFFR1,NTRK3,NTSR1,OPRM1,OXTR,PDGFRA,PI…

### Sheet: ST3D_NK
Supplementary Table 3D: Enriched Ingenuity Canonical Pathways identified using genes mapped by the meQTLs in natural killer cells.
Ingenuity Canonical Pathways	-log(p-value)	Ratio	p-value	p_bonf	Molecules
Antigen Presentation Pathway	6.1	0.368	7.94328e-07	0.000478186	HLA-B,HLA-C,HLA-DOA,HLA-DOB,HLA-DPA1,HLA-DPB1,HLA-DQA1,HLA-DQB1,HLA-DQB2,HLA-DRB1,HLA-DRB5,HLA-F,HLA-G,TAPBP
RHOGDI Signaling	6.03	0.183	9.33254e-07	0.000561819	ARHGAP12,ARHGEF10,ARHGEF12,ARHGEF17,ARHGEF18,ARHGEF3,ARHGEF7,CDH10,CDH13,CDH23,CDH4,CREBBP,DGKZ,DLC1,ESR1,FNBP1,GNA12,GNA15,GNAQ,GNAT2,GNB2,GNG2,GNG7,ITGA11,ITGA3,ITGAL,ITGB5,MYH11,MYH14,MYH7B,MYL7,MYO10,PAK4,PI4KA,PIKFYVE,PPP1R12A,PRKCA,RHOJ,SRC,WASL
Thrombin Signaling	5.52	0.177	3.01995e-06	0.00181801	ADCY5,ADCY8,ADCY9,AKT2,ARHGEF10,ARHGEF12,ARHGEF17,ARHGEF18,ARHGEF3,ARHGEF38,ARHGEF7,CAMK1D,CAMK2G,EGFR,F2R,FNBP1,GNA12,GNA15,GNAQ,GNAT2,GNB2,GNG2,GNG7,ITPR1,ITPR2,ITPR3,MAPK13,MAPK14,MPRIP,MYL7,NFKB2,PIK3R5,PLCB3,PPP1R12A,PRKCA,PRKCE,RAP1A,RHOJ,SRC
Dilated Cardiomyopathy Signaling Pathway	5.01	0.193	9.77237e-06	0.00588297	ADCY5,ADCY8,ADCY9,AKT2,BCL2,CACNA1C,CACNG2,CAMK1D,CAMK2G,CATSPER2,GAB1,ITPR1,ITPR2,ITPR3,LAMA4,MAPK13,MAPK14,MTOR,MYH11,MYH14,MYH7B,MYL7,MYO10,PRKCE,RBM20,RYR2,TNNC2,TPM1,UTRN
Cardiac β-adrenergic Signaling	4.82	0.181	1.51356e-05	0.00911164	ADCY5,ADCY8,ADCY9,AKAP12,AKAP13,AKAP7,ATP2A1,ATP2A3,CACNA1C,CACNG2,ENPP6,GNA12,GNA15,GNAQ,GNAT2,GNB2,GNG2,GNG7,PDE6B,PDE8B,PDE9A,PKIB,PKIG,PPP1R12A,PPP1R7,PPP2R1A,PPP2R2B,PPP2R2C,PPP2R2D,PPP2R5C,RYR2,SLC8A2
Opioid Signaling Pathway	4.59	0.156	2.5704e-05	0.0154738	ADCY5,ADCY8,ADCY9,AKT2,BLK,CACNA1C,CACNG2,CAMK1D,CAMK2G,CATSPER2,CREBBP,GNA12,GNA15,GNAQ,GNAT2,GNB2,GNG2,GNG7,GRIN2A,GRK5,ITPR1,ITPR2,ITPR3,MAP2K5,MAPK6,NFKB2,OGFR,PLD2,PPP3CA,PRKCA,PRKCE,RAP1A,RGS12,RGS6,RGS7,RPS6KA2,RPS6KB2,RYR2,RYR3,SLC12A5,SRC,TCF7L1,TCF7L2
GP6 Signaling Pathway	4.32	0.195	4.7863e-05	0.0288135	AKT2,COL11A2,COL16A1,COL18A1,COL1A2,COL21A1,COL23A1,COL24A1,COL26A1,COL27A1,COL4A2,COL5A1,COL6A2,COL6A3,COL9A1,FYB1,ITPR1,LAMA3,LAMA4,LAMB1,PIK3R5,PRKCA,PRKCE,VAV2

### Sheet: ST3E_Mono
Supplementary Table 3E: Enriched Ingenuity Canonical Pathways identified using genes mapped by the meQTLs in monocytes.
Ingenuity Canonical Pathways	-log(p-value)	Ratio	p-value	p_bonf	Molecules
Antigen Presentation Pathway	9.85	0.526	1.41254e-10	8.65886e-08	HLA-A,HLA-B,HLA-C,HLA-DMB,HLA-DOA,HLA-DOB,HLA-DPA1,HLA-DPB1,HLA-DQA1,HLA-DQA2,HLA-DQB1,HLA-DQB2,HLA-DRA,HLA-DRB1,HLA-DRB5,HLA-F,HLA-G,PSMB8,PSMB9,TAP2
Axonal Guidance Signaling	5.19	0.171	6.45654e-06	0.00395786	ABLIM2,ABLIM3,ADAM12,ADAM21,ADAM23,ADAM8,ADAMTS12,ADAMTS13,ADAMTS14,ADAMTS17,ADAMTS18,ADAMTS2,ADAMTS7,ADAMTS9,ARPC2,BMP7,BMP8B,DCC,DOCK1,DPYSL5,EPHA2,EPHA5,EPHB1,GDF7,GLIS1,GNA11,GNA12,GNAQ,GNAT2,GNG12,GNG4,ITGA1,ITGA11,ITGA2,ITGA9,ITGAE,ITGAX,ITGB8,ITSN1,KALRN,KLC1,LINGO1,MAG,MICAL1,MKNK1,MMP1,MMP16,MYL10,MYL11,MYL7,NFATC1,PDGFA,PDGFD,PIK3C2G,PIK3C3,PITRM1,PLCB1,PLCB3,PLCD1,PLXNB1,PLXNB2,PLXNC1,…

### Sheet: ST3F_Gran
Supplementary Table 3F: Enriched Ingenuity Canonical Pathways identified using genes mapped by the meQTLs in granulocytes.
Ingenuity Canonical Pathways	-log(p-value)	Ratio	p-value	p_bonf	Molecules
Cardiac β-adrenergic Signaling	6.88	0.119	1.31826e-07	6.56492e-05	ADCY1,ADCY5,ADCY8,AKAP13,AKAP6,CACNA1A,CACNA2D4,CACNB1,GNAS,GNG7,GRK3,MPPED2,PDE11A,PDE1C,PDE6B,PDE7B,PPP1R10,PPP2R5C,PRKACB,PRKAG2,PRKAR1B
Leptin Signaling in Obesity	5.54	0.16	2.88403e-06	0.00143625	ADCY1,ADCY5,ADCY8,AKT1,AKT2,PLCD1,PLCG2,PLCL2,POMC,PRKACB,PRKAG2,PRKAR1B
GPCR-Mediated Nutrient Sensing in Enteroendocrine Cells	5.51	0.128	3.0903e-06	0.00153897	ADCY1,ADCY5,ADCY8,CACNA1A,CACNA1I,CACNA2D4,CACNB1,GNAS,GNG7,PLCD1,PLCG2,PLCL2,PRKACB,PRKAG2,PRKAR1B
Endocannabinoid Neuronal Synapse Pathway	5.5	0.115	3.16228e-06	0.00157481	ADCY1,ADCY5,ADCY8,CACNA1A,CACNA1I,CACNA2D4,CACNB1,GNG7,GRM5,NDUFS2,PLCD1,PLCG2,PLCL2,PRKACB,PRKAG2,PRKAR1B,TRPV1
Opioid Signaling Pathway	5.32	0.0873	4.7863e-06	0.00238358	ADCY1,ADCY5,ADCY8,AKT1,AKT2,AP2A2,CACNA1A,CACNA1I,CACNA2D4,CACNB1,CREBBP,GNAS,GNG7,GRK3,GRK5,PDE1C,POMC,PRKACB,PRKAG2,PRKAR1B,RPS6KA2,RPS6KA5,SIGMAR1,TCF3
White Adipose Tissue Browning Pathway	5.3	0.117	5.01187e-06	0.00249591	ADCY1,ADCY5,ADCY8,CACNA1A,CACNA1I,CACNA2D4,CACNB1,CREBBP,FGFRL1,GNAS,PRDM16,PRKACB,PRKAG2,PRKAR1B,RXRA,TRPV1
Cellular Effects of Sildenafil (Viagra)	5.06	0.112	8.70964e-06	0.0043374	ADCY1,ADCY5,ADCY8,CACNA1A,CACNA2D4,CACNB1,GNAS,KCNQ2,MYLK,PDE1C,PLCD1,PLCG2,PLCL2,PRKACB,PRKAG2,PRKAR1B
Melanocyte Development and Pigmentation Signaling	5.02	0.133	9.54993e-06	0.00475586	ADCY1,ADCY5,ADCY8,CREBBP,GNAS,PLCG2,POMC,PRKACB,PRKAG2,PRKAR1B,RPS6KA2,RPS6KA5,RPS6KC1
RAR Activation	4.89	0.0728	1.28825e-05	0.00641548	ADCY1,ADCY5,ADCY8,AKT1,AKT2,CREBBP,CSF2RB,CYP26A1,DRD2,GNGT1,IL15,KLF2,MMP11,MPPED2,PDE11A,PDE1C,PDE6B,PDE7B,POU5F1,PRDM16,PRKACB,PRKAG2,PRKAR1B,RAB11FIP3,RDH13,RPS6KA2,RPS6KA5,RXRA,SMAD3,TAF4
Protein Kinase A Signaling	4.83	0.0736	1.47911e-05	0.00736596	ADCY1,ADCY5,ADCY8,AKAP13,AKAP6,CREBBP,DUSP18,GNAS,GNG7,MPPED2,MYLK,PDE11A,PDE1C,PDE6B,PDE7B,PHKG1,PLCD1,PLCG2,PLCL2,PPP1R10,PRKACB,PRKAG2,PRKAR1B,PTK2,PTPRK,PTPRM,ROCK2,SMAD3,TCF3
GPCR-Mediated Integration of Enteroendocrine Signaling Exemplified by an L Cell	4.81	0.149	1.54882e-05	0.00771311	ADCY1,ADCY5,ADCY8,GIPR,GNAS,PLCD1,PLCG2,PLCL2,PRKACB,PRKAG2,PRKAR1B
Dopamine-DARPP32 Feedback in cAMP Signaling	4.37	0.0944	4.2658e-05	0.0212437	ADCY1,ADCY5,ADCY8,CACNA1A,CACNA2D4,CACNB1,CREBBP,DRD2,GNAS,PLCD1,PLCG2,PLCL2,PPP1R10,PPP2R5C,PRKACB,PRKAG2,PRKAR1B
Endocannabinoid Cancer Inhibition Pathway	4.34	0.103	4.57088e-05	0.022763	ADCY1,ADCY5,ADCY8,AKT1,AKT2,CCND1,CREBBP,PRKACB,PRKAG2,PRKAR1B,PTK2,ROCK2,RPTOR,TCF3,TRPV1
Corticotropin Releasing Hormone Signaling	4.31	0.102	4.89779e-05	0.024391	ADCY1,ADCY5,ADCY8,CACNA1A,CACNA1I,CACNA2D4,CACNB1,CREBBP,GNAS,NR4A1,PLCG2,POMC,PRKACB,PRKAG2,PRKAR1B
Relaxin Signaling	4.17	0.0993	6.76083e-05	0.0336689	ADCY1,ADCY5,ADCY8,AKT1,AKT2,GNAS,GNG7,MPPED2,PDE11A,PDE1C,PDE6B,PDE7B,PRKACB,PRKAG2,PRKAR1B
Insulin Secretion Signaling Pathway	4.07	0.0787	8.51138e-05	0.0423867	ADCY1,ADCY5,ADCY8,AGO2,CACNA1A,CACNA1I,CACNA2D4,CACNB1,CREBBP,EIF2B2,GIPR,GNAS,PAIP1,PLCD1,PLCG2,PLCL2,PRKACB,PRKAG2,PRKAR1B,RPS6KA5,TCF3
