## Supplementary Table5 for "A hierarchical Bayesian interaction model to estimate cell-type-specific methylation quantitative trait loci incorporating priors from cell-sorted bisulfite sequencing data"

### Sheet: ST5A
Supplementary Table 5A: Colocalization enrichment results across six cell types for 54 GWAS traits. For each trait, the significant colocalization enrichments in certain cell types were determined at p value < 0.05/54/6 = 1.5e-4.
Category	GWAS trait	new_Phenotype	CD4T					CD8T					Monocytes					B cells					natural killer cells					bulk (PBMC)
			prop_colocalized_meQTL	prop_meQTL	enrichment	p_enrichment	significance	prop_colocalized_meQTL	prop_meQTL	enrichment	p_enrichment	significance	prop_colocalized_meQTL	prop_meQTL	enrichment	p_enrichment	significance	prop_colocalized_meQTL	prop_meQTL	enrichment	p_enrichment	significance	prop_colocalized_meQTL	prop_meQTL	enrichment	p_enrichment	significance	prop_colocalized_meQTL	prop_meQTL	enrichment	p_enrichment	significance
Blood	Eosinophil_Count	Eosinophil_Count	0.0885341	0.0254308	3.48138	1.87828e-25	*	0.0333817	0.0137895	2.42081	1.14378e-05	*	0.0275762	0.0149585	1.84351	0.00514556		0.0130624	0.010541	1.2392	0.322591		0.0145138	0.0086745	1.67316	0.0743298		0.822932	0.926606	0.888114	1
Blood	Granulocyte_Count	Granulocyte_Count	0.0821256	0.0254308	3.22938	9.10823e-25	*	0.0362319	0.0137895	2.6275	3.95159e-08	*	0.0277778	0.0149585	1.85699	0.00193796		0.0169082	0.010541	1.60404	0.0526282		0.0193237	0.0086745	2.22764	0.000944183		0.817633	0.926606	0.882396	1
Blood	High_Light_Scatter_Reticulocyte_Count	High_Light_Scatter_Reticulocyte_Count	0.0855148	0.0254308	3.36265	1.41418e-19	*	0.0296684	0.0137895	2.15153	0.0010567		0.0314136	0.0149585	2.10005	0.00108272		0.0139616	0.010541	1.3245	0.275556		0.0122164	0.0086745	1.40831	0.245816		0.827225	0.926606	0.892748	1
Blood	Lymphocyte_Count	Lymphocyte_Count	0.0865248	0.0254308	3.40237	1.74191e-24	*	0.035461	0.0137895	2.5716	9.7536e-07	*	0.0297872	0.0149585	1.99132	0.00103124		0.00992908	0.010541	0.941945	0.5		0.0170213	0.0086745	1.96222	0.0145744		0.821277	0.926606	0.886328	1
Blood	Monocyte_Count	Monocyte_Count	0.0727969	0.0254308	2.86255	6.3983e-17	*	0.0255428	0.0137895	1.85234	0.0039032		0.0268199	0.0149585	1.79295	0.00492813		0.0140485	0.010541	1.33275	0.216437		0.0166028	0.0086745	1.91398	0.0141231		0.844189	0.926606	0.911055	1
Blood	Myeloid_White_Cell_Count	Myeloid_White_Cell_Count	0.0812425	0.0254308	3.19465	2.67477e-24	*	0.037037	0.0137895	2.68589	1.08152e-08	*	0.0262843	0.0149585	1.75715	0.00537835		0.0155317	0.010541	1.47345	0.107196		0.0227001	0.0086745	2.61688	1.4963e-05	*	0.817204	0.926606	0.881933	1
Blood	Neutrophil_Count	Neutrophil_Count	0.0810127	0.0254308	3.18561	7.52367e-23	*	0.0379747	0.0137895	2.75389	7.73473e-09	*	0.0303797	0.0149585	2.03093	0.000318973		0.0202532	0.010541	1.92136	0.00634884		0.0177215	0.0086745	2.04295	0.00549331		0.812658	0.926606	0.877027	1
Blood	Platelet_Count	Platelet_Count	0.0820633	0.0254308	3.22693	2.0566e-25	*	0.0187573	0.0137895	1.36026	0.13678		0.03517	0.0149585	2.35117	1.26162e-06	*	0.017585	0.010541	1.66824	0.0327335		0.0164127	0.0086745	1.89206	0.0123482		0.830012	0.926606	0.895755	1
Blood	Red_Blood_Cell_Count	Red_Blood_Cell_Count	0.0962696	0.0254308	3.78555	8.58543e-38	*	0.0288809	0.0137895	2.09441	0.0001776		0.0264741	0.0149585	1.76984	0.0048649		0.0120337	0.010541	1.1416	0.401045		0.0192539	0.0086745	2.2196	0.000994304		0.817088	0.926606	0.881807	1
Blood	Reticulocyte_Count	Reticulocyte_Count	0.081862	0.0254308	3.21901	7.39937e-19	*	0.046549	0.0137895	3.37569	4.66881e-12	*	0.0288925	0.0149585	1.93151	0.00352453		0.0144462	0.010541	1.37048	0.224575		0.0144462	0.0086745	1.66537	0.0909689		0.813804	0.926606	0.878264	1
Blood	Sum_Basophil_Neutrophil_Count	Sum_Basophil_Neutrophil_Count	0.0867876	0.0254308	3.4127	7.08846e-27	*	0.0362694	0.0137895	2.63023	1.08413e-07	*	0.0310881	0.0149585	2.07829	0.000204533		0.0194301	0.010541	1.84328	0.0126584		0.0142487	0.0086745	1.6426	0.0704319		0.812176	0.926606	0.876507	1
Blood	Sum_Eosinophil_Basophil_Count	Sum_Eosinophil_Basophil_Count	0.0881119	0.0254308	3.46477	5.02445e-26	*	0.027972	0.0137895	2.02851	0.00102117		0.020979	0.0149585	1.40248	0.12102		0.0181818	0.010541	1.72486	0.0348859		0.0153846	0.0086745	1.77355	0.0418879		0.829371	0.926606	0.895063	1
Blood	Sum_Neutrophil_Eosinophil_Count	Sum_Neutrophil_Eosinophil_Count	0.0848485	0.0254308	3.33645	6.13554e-27	*	0.0363636	0.0137895	2.63706	3.49578e-08	*	0.0290909	0.0149585	1.94477	0.000706622		0.0169697	0.010541	1.60987	0.0511726		0.0206061	0.0086745	2.37548	0.000235874		0.812121	0.926606	0.876447	1
Blood	White_Blood_Cell_Count	White_Blood_Cell_Count	0.0667506	0.0254308	2.6248	1.95806e-13	*	0.0440806	0.0137895	3.19669	4.75595e-13	*	0.0415617	0.0149585	2.77847	9.42035e-10	*	0.0176322	0.010541	1.67272	0.037661		0.0201511	0.0086745	2.32303	0.00050876		0.809824	0.926606	0.873968	1
Cardiometabolic	Adiponectin	Adiponectin	0.119403	0.0254308	4.69522	3.46866e-06	*	0.0447761	0.0137895	3.24712	0.0494241		0.0298507	0.0149585	1.99557	0.308266		0	0.010541	0	0.597389		0.0597015	0.0086745	6.88242	6.09319e-05	*	0.746269	0.926606	0.805379	1
Cardiometabolic	Celiac_Disease	Celiac_Disease	0.0263158	0.0254308	1.0348	0.5		0.0263158	0.0137895	1.9084	0.328385		0.0526316	0.0149585	3.5185	0.012806		0.0263158	0.010541	2.49651	0.216346		0	0.0086745	0	0.578027		0.868421	0.926606	0.937207	0.957711
Cardiometabolic	Coronary_Artery_Disease	Coronary_Artery_Disease	0.141026	0.0254308	5.54547	2.68841e-19	*	0.0384615	0.0137895	2.7892	0.0107983		0.0512821	0.0149585	3.42829	0.000331334		0.0448718	0.010541	4.25687	7.16721e-05	*	0.0192308	0.0086745	2.21693	0.161248		0.705128	0.926606	0.76098	1
Cardiometabolic	Deep_Venous_Thrombosis_1	Deep_Venous_Thrombosis_UKB	0.136364	0.0254308	5.36215	0.00430163		0	0.0137895	0	0.5		0	0.0149585	0	0.5		0	0.010541	0	0.5		0	0.0086745	0	0.5		0.863636	0.926606	0.932043	0.76538
Cardiometabolic	Deep_Venous_Thrombosis_2	Deep_Venous_Thrombosis_UKBS	0.117647	0.0254308	4.62617	0.0500251		0	0.0137895	0	0.5		0	0.0149585	0	0.5		0	0.010541	0	0.5		0.0588235	0.0086745	6.7812	0.17832		0.823529	0.926606	0.888759	0.877904
Cardiometabolic	Diastolic_Blood_Pressure	Diastolic_Blood_Pressure	0.0821918	0.0254308	3.23198	0.00338769		0.0273973	0.0137895	1.98683	0.310325		0.0410959	0.0149585	2.74733	0.0873803		0.0410959	0.010541	3.89866	0.0237303		0.0136986	0.0086745	1.57918	0.5		0.794521	0.926606	0.857453	0.999979
Cardiometabolic	Fasting_Glucose	Fasting_Glucose	0.0731707	0.0254308	2.87725	0.0741766		0.0487805	0.0137895	3.53752	0.105415		0.0731707	0.0149585	4.89158	0.00762226		0.0487805	0.010541	4.62768	0.0513067		0	0.0086745	0	0.5		0.756098	0.926606	0.815986	0.999949
Cardiometabolic	Fasting_Insulin	Fasting_Insulin	0	0.0254308	0	0.5		0	0.0137895	0	0.5		0	0.0149585	0	0.5		0.0588235	0.010541	5.58043	0.223128		0.0588235	0.0086745	6.7812	0.17832		0.882353	0.926606	0.952242	0.592743
Cardiometabolic	HDL_Cholesterol_1	HDL_Cholesterol	0.0675676	0.0254308	2.65692	0.00138091		0.0135135	0.0137895	0.979988	0.5		0.0472973	0.0149585	3.1619	0.00186532		0.00675676	0.010541	0.640996	0.519201		0.00675676	0.0086745	0.778922	0.5		0.858108	0.926606	0.926077	0.998803
Cardiometabolic	HDL_Cholesterol_2	HDL_Cholesterol_NMR	0.0675676	0.0254308	2.65692	0.0266459		0.0540541	0.0137895	3.91995	0.00674691		0.0945946	0.0149585	6.3238	1.22997e-07	*	0	0.010541	0	0.624992		0	0.0086745	0	0.570539		0.783784	0.926606	0.845865	0.999996
Cardiometabolic	Heart_Attack	Heart_Attack_UKB	0.142857	0.0254308	5.61749	0.0260817		0	0.0137895	0	0.5		0.142857	0.0149585	9.55023	0.00224967		0	0.010541	0	0.5		0	0.0086745	0	0.5		0.714286	0.926606	0.770863	0.994356
Cardiometabolic	Heart_Rate	Heart_Rate	0.0863309	0.0254308	3.39474	9.01342e-06	*	0.00719424	0.0137895	0.52172	0.619019		0.0359712	0.0149585	2.40473	0.0454726		0.00719424	0.010541	0.682499	0.5		0	0.0086745	0	0.74064		0.863309	0.926606	0.93169	0.99651
Cardiometabolic	High_Cholesterol	High_Cholesterol_UKBS	0.0358423	0.0254308	1.40941	0.180421		0.0250896	0.0137895	1.81948	0.0868349		0.0179211	0.0149585	1.19806	0.436143		0.0179211	0.010541	1.70013	0.18063		0.0179211	0.0086745	2.06596	0.0899298		0.885305	0.926606	0.955428	0.994276
Cardiometabolic	Hypertension	Hypertension_UKBS	0.0541796	0.0254308	2.13047	3.30023e-06	*	0.0185759	0.0137895	1.3471	0.191357		0.0278638	0.0149585	1.86274	0.00562549		0.0201238	0.010541	1.9091	0.0143542		0.0201238	0.0086745	2.31989	0.0017592		0.859133	0.926606	0.927183	1
Cardiometabolic	LDL_Cholesterol_1	LDL_Cholesterol	0.0718563	0.0254308	2.82556	0.000183808		0.011976	0.0137895	0.868492	0.5		0.011976	0.0149585	0.800618	0.5		0.011976	0.010541	1.13614	0.5		0.0179641	0.0086745	2.07091	0.19035		0.874251	0.926606	0.943499	0.992754
Cardiometabolic	LDL_Cholesterol_2	LDL_Cholesterol_NMR	0.0515464	0.0254308	2.02693	0.0949612		0.0206186	0.0137895	1.49524	0.443838		0.0309278	0.0149585	2.06757	0.190232		0.0206186	0.010541	1.95603	0.317591		0.0103093	0.0086745	1.18846	0.5		0.865979	0.926606	0.934572	0.981885
Cardiometabolic	Methylene	CH2DB_NMR	0.113208	0.0254308	4.4516	0.000156502		0	0.0137895	0	0.607113		0.0188679	0.0149585	1.26135	0.5		0.0188679	0.010541	1.78995	0.5		0	0.0086745	0	0.5		0.849057	0.926606	0.916308	0.971359
Cardiometabolic	Stroke	Stroke	0.0333333	0.0254308	1.31075	0.5		0	0.0137895	0	0.5		0.0666667	0.0149585	4.45677	0.05697		0	0.010541	0	0.5		0.0333333	0.0086745	3.84268	0.318509		0.866667	0.926606	0.935313	0.818256
Cardiometabolic	Systolic_Blood_Pressure	Systolic_Blood_Pressure	0.0941176	0.0254308	3.70093	0.000118428	*	0.0235294	0.0137895	1.70633	0.380269		0.0117647	0.0149585	0.786489	0.5		0.0117647	0.010541	1.11609	0.5		0.0235294	0.0086745	2.71248	0.186313		0.835294	0.926606	0.901456	0.998733
Cardiometabolic	Triglycerides_1	Triglycerides	0.075	0.0254308	2.94918	0.000162243		0.025	0.0137895	1.81298	0.190398		0.00625	0.0149585	0.417822	0.71958		0.01875	0.010541	1.77876	0.264613		0.00625	0.0086745	0.720503	0.5		0.86875	0.926606	0.937562	0.996016
Cardiometabolic	Triglycerides_2	Triglycerides_NMR	0.0428571	0.0254308	1.68525	0.292421		0.0285714	0.0137895	2.07197	0.291908		0.0285714	0.0149585	1.91005	0.327893		0.0142857	0.010541	1.35525	0.5		0.0142857	0.0086745	1.64686	0.5		0.871429	0.926606	0.940452	0.938307
Cardiometabolic	Type_2_Diabetes_1	Type_2_Diabetes	0.102804	0.0254308	4.04249	9.05629e-07	*	0.00934579	0.0137895	0.677749	0.5		0.0560748	0.0149585	3.74869	0.000956561		0.00934579	0.010541	0.886611	0.5		0.00934579	0.0086745	1.07739	0.5		0.813084	0.926606	0.877487	0.999992
Immune	Ankylosing_Spondylitis	Ankylosing_Spondylitis_UKBS	0.0724638	0.0254308	2.84945	0.0179281		0.057971	0.0137895	4.20401	0.00427479		0.057971	0.0149585	3.87545	0.0072157		0.0434783	0.010541	4.12467	0.0183764		0.057971	0.0086745	6.68293	8.36953e-05	*	0.710145	0.926606	0.766394	1
Immune	Chronic_Kidney_Disease	Chronic_Kidney_Disease	0.125	0.0254308	4.9153	3.02746e-07	*	0	0.0137895	0	0.690737		0.0138889	0.0149585	0.928494	0.5		0.0416667	0.010541	3.95281	0.0223193		0.0277778	0.0086745	3.20224	0.133068		0.791667	0.926606	0.854373	0.999984
Immune	Crohns_Disease_1	Crohns_Disease	0.0760234	0.0254308	2.98942	4.16325e-09	*	0.0526316	0.0137895	3.8168	1.65872e-09	*	0.0175439	0.0149585	1.17283	0.432197		0.0116959	0.010541	1.10956	0.5		0.00877193	0.0086745	1.01123	0.5		0.833333	0.926606	0.89934	1
Immune	Hayfever	Hayfever_UKB	0.0697051	0.0254308	2.74097	7.27337e-08	*	0.0375335	0.0137895	2.7219	0.000106128	*	0.0214477	0.0149585	1.43381	0.206618		0.0214477	0.010541	2.03469	0.0354185		0.0214477	0.0086745	2.4725	0.00872292		0.828418	0.926606	0.894035	1
Immune	Inflammatory_Bowel_Disease	Inflammatory_Bowel_Disease	0.0791367	0.0254308	3.11185	5.36265e-12	*	0.0263789	0.0137895	1.91297	0.0232023		0.028777	0.0149585	1.92379	0.0170075		0.0143885	0.010541	1.365	0.298493		0.0263789	0.0086745	3.04097	0.00014347	*	0.82494	0.926606	0.890282	1
Immune	Psoriasis	Psoriasis_UKBS	0.016129	0.0254308	0.634233	0.524637		0.0322581	0.0137895	2.33933	0.241272		0	0.0149585	0	0.672594		0.0483871	0.010541	4.59036	0.0108673		0.016129	0.0086745	1.85936	0.5		0.887097	0.926606	0.957362	0.828749
Immune	Rheumatoid_Arthritis_1	Rheumatoid_Arthritis	0.0809717	0.0254308	3.184	4.75962e-08	*	0.0566802	0.0137895	4.1104	1.91771e-08	*	0.0445344	0.0149585	2.9772	0.000183519		0.0364372	0.010541	3.45671	0.000122088	*	0.00809717	0.0086745	0.933445	0.5		0.773279	0.926606	0.834529	1
Immune	Rheumatoid_Arthritis_2	Rheumatoid_Arthritis_UKBS	0.0588235	0.0254308	2.31308	0.14236		0.0196078	0.0137895	1.42194	0.5		0.0588235	0.0149585	3.93245	0.0225813		0.0588235	0.010541	5.58043	0.00357975		0	0.0086745	0	0.5		0.803922	0.926606	0.867598	0.999001
Immune	Systemic_Lupus_Erythematosus	Systemic_Lupus_Erythematosus	0.0790274	0.0254308	3.10755	1.04895e-09	*	0.0334347	0.0137895	2.42465	0.00243649		0.0395137	0.0149585	2.64155	0.000294091		0.00911854	0.010541	0.865052	0.5		0.0182371	0.0086745	2.10238	0.0580817		0.820669	0.926606	0.885672	1
Immune	Type_1_Diabetes	Type_1_Diabetes_UKBS	0.0338983	0.0254308	1.33296	0.5		0.0847458	0.0137895	6.14569	1.9531e-05	*	0	0.0149585	0	0.659166		0.0508475	0.010541	4.82376	0.00835791		0.0338983	0.0086745	3.90781	0.0827652		0.79661	0.926606	0.859708	0.999827
Immune	Ulcerative_Colitis_1	Ulcerative_Colitis	0.0877743	0.0254308	3.4515	2.93493e-12	*	0.0376176	0.0137895	2.72799	0.000331639		0.0250784	0.0149585	1.67653	0.104367		0.015674	0.010541	1.48695	0.266709		0.0250784	0.0086745	2.89105	0.00216565		0.808777	0.926606	0.872839	1
Immune	Ulcerative_Colitis_2	Ulcerative_Colitis_UKBS	0.0769231	0.0254308	3.0248	0.0124715		0.0307692	0.0137895	2.23136	0.260494		0.0461538	0.0149585	3.08546	0.0593319		0.0307692	0.010541	2.919	0.161285		0.0307692	0.0086745	3.54709	0.105366		0.784615	0.926606	0.846763	0.999983
Allergy	Asthma_1	Asthma_TAGC_EUR	0.11032	0.0254308	4.33806	5.13565e-19	*	0.0427046	0.0137895	3.0969	4.91148e-05	*	0.0355872	0.0149585	2.37906	0.00466154		0.0177936	0.010541	1.68803	0.184751		0.00711744	0.0086745	0.820502	0.5		0.786477	0.926606	0.848772	1
Allergy	Asthma_2	Asthma_UKBS	0.0465839	0.0254308	1.83179	0.0128144		0.0403727	0.0137895	2.92779	6.01688e-05	*	0.0217391	0.0149585	1.4533	0.220061		0.0217391	0.010541	2.06233	0.0452636		0.015528	0.0086745	1.79007	0.152814		0.854037	0.926606	0.921684	0.999999
Allergy	Asthma_3	Asthma_UKB	0.044586	0.0254308	1.75323	0.0241394		0.0318471	0.0137895	2.30953	0.00623169		0.022293	0.0149585	1.49032	0.201196		0.022293	0.010541	2.11488	0.0391526		0.0159236	0.0086745	1.83568	0.140159		0.863057	0.926606	0.931418	0.999987
Allergy	Asthma_4	Asthma	0.0619469	0.0254308	2.4359	0.0151617		0.0530973	0.0137895	3.85057	0.000743057		0.0265487	0.0149585	1.77482	0.265283		0	0.010541	0	0.73776		0	0.0086745	0	0.68686		0.858407	0.926606	0.9264	0.99532
Allergy	Eczema_1	Eczema	0.0517241	0.0254308	2.03392	0.0249354		0.0574713	0.0137895	4.16777	2.00965e-06	*	0.0229885	0.0149585	1.53682	0.287767		0	0.010541	0	0.838945		0.0229885	0.0086745	2.65013	0.0519833		0.844828	0.926606	0.911744	0.999967
Allergy	Eczema_2	Eczema_UKBS	0.0454545	0.0254308	1.78738	0.260383		0.030303	0.0137895	2.19755	0.266843		0.0606061	0.0149585	4.05161	0.00543556		0.030303	0.010541	2.87477	0.166281		0.0606061	0.0086745	6.9867	5.16189e-05	*	0.772727	0.926606	0.833933	0.999997

### Sheet: ST5B
Supplementary Table 5B: Comparison of colocalization enrichment results with the heritability enrichment analyses using GenoSkyline-Plus. For our identified traits with colocalizations enriched in certain cell types, we determined if the heritability of this trait also enriched in this cell type at p-value < 0.05.
GWAS trait	new_Phenotype	GWAS-meQTL colocalization enrichment			Heritability enrichment (GenoSkyline-Plus)
		enriched cell type	enrichment	p_enrichment	Is the heritability of this trait also enriched in this cell type	If yes, the relevant tissue/cell type	If yes, the enrichment_p
Eosinophil_Count	Eosinophil_Count	CD4T	3.48138	1.87828e-25	Yes	T_helper_memory_cells_from_peripheral_blood_CD4+_1	4.59724e-05
Eosinophil_Count	Eosinophil_Count	CD8T	2.42081	1.14378e-05	Yes	T_memory_cells_CD8+_1	0.000132882
Granulocyte_Count	Granulocyte_Count	CD4T	3.22938	9.10823e-25	Yes	T_helper_memory_cells_from_peripheral_blood_CD4+_1	1.81062e-05
Granulocyte_Count	Granulocyte_Count	CD8T	2.6275	3.95159e-08	Yes	T_memory_cells_CD8+_1	0.000330852
High_Light_Scatter_Reticulocyte_Count	High_Light_Scatter_Reticulocyte_Count	CD4T	3.36265	1.41418e-19	Yes	T_helper_memory_cells_from_peripheral_blood_CD4+_1	7.00863e-11
Lymphocyte_Count	Lymphocyte_Count	CD4T	3.40237	1.74191e-24	Yes	T_helper_memory_cells_from_peripheral_blood_CD4+_1	7.21505e-09
Lymphocyte_Count	Lymphocyte_Count	CD8T	2.5716	9.7536e-07	Yes	T_memory_cells_CD8+_1	2.45608e-05
Monocyte_Count	Monocyte_Count	CD4T	2.86255	6.3983e-17	Yes	T_helper_memory_cells_from_peripheral_blood_CD4+_1	2.37189e-07
Myeloid_White_Cell_Count	Myeloid_White_Cell_Count	CD4T	3.19465	2.67477e-24	Yes	T_helper_memory_cells_from_peripheral_blood_CD4+_1	2.39214e-06
Myeloid_White_Cell_Count	Myeloid_White_Cell_Count	CD8T	2.68589	1.08152e-08	Yes	T_memory_cells_CD8+_1	0.000100803
Myeloid_White_Cell_Count	Myeloid_White_Cell_Count	NK	2.61688	1.4963e-05	Yes	Natural_killer_cells_CD56+_1	3.15231e-06
Neutrophil_Count	Neutrophil_Count	CD4T	3.18561	7.52367e-23	Yes	T_helper_memory_cells_from_peripheral_blood_CD4+_1	1.24073e-05
Neutrophil_Count	Neutrophil_Count	CD8T	2.75389	7.73473e-09	Yes	T_memory_cells_CD8+_1	0.000348916
Platelet_Count	Platelet_Count	CD4T	3.22693	2.0566e-25	Yes	T_helper_memory_cells_from_peripheral_blood_CD4+_1	2.02186e-10
Platelet_Count	Platelet_Count	Mono	2.35117	1.26162e-06	Yes	Monocytes_CD14+_1	3.97599e-15
Red_Blood_Cell_Count	Red_Blood_Cell_Count	CD4T	3.78555	8.58543e-38	Yes	T_helper_memory_cells_from_peripheral_blood_CD4+_1	1.67079e-09
Reticulocyte_Count	Reticulocyte_Count	CD4T	3.21901	7.39937e-19	Yes	T_helper_memory_cells_from_peripheral_blood_CD4+_1	4.70297e-08
Reticulocyte_Count	Reticulocyte_Count	CD8T	3.37569	4.66881e-12	Yes	T_memory_cells_CD8+_1	5.94896e-05
Sum_Basophil_Neutrophil_Count	Sum_Basophil_Neutrophil_Count	CD4T	3.4127	7.08846e-27	Yes	T_helper_memory_cells_from_peripheral_blood_CD4+_1	1.10529e-05
Sum_Basophil_Neutrophil_Count	Sum_Basophil_Neutrophil_Count	CD8T	2.63023	1.08413e-07	Yes	T_memory_cells_CD8+_1	0.000338654
Sum_Eosinophil_Basophil_Count	Sum_Eosinophil_Basophil_Count	CD4T	3.46477	5.02445e-26	Yes	T_helper_naive_cells_CD4+_CD25-_CD45RA+_1	3.6469e-05
Sum_Neutrophil_Eosinophil_Count	Sum_Neutrophil_Eosinophil_Count	CD4T	3.33645	6.13554e-27	Yes	T_helper_memory_cells_from_peripheral_blood_CD4+_1	1.93575e-05
Sum_Neutrophil_Eosinophil_Count	Sum_Neutrophil_Eosinophil_Count	CD8T	2.63706	3.49578e-08	Yes	T_memory_cells_CD8+_1	0.000320184
White_Blood_Cell_Count	White_Blood_Cell_Count	CD4T	2.6248	1.95806e-13	Yes	T_helper_memory_cells_from_peripheral_blood_CD4+_1	1.53584e-09
White_Blood_Cell_Count	White_Blood_Cell_Count	CD8T	3.19669	4.75595e-13	Yes	T_memory_cells_CD8+_1	1.58339e-06
White_Blood_Cell_Count	White_Blood_Cell_Count	Mono	2.77847	9.42035e-10	Yes	Monocytes_CD14+_1	2.11059e-19
Adiponectin	Adiponectin	CD4T	4.69522	3.46866e-06	No
Adiponectin	Adiponectin	NK	6.88242	6.09319e-05	No
Coronary_Artery_Disease	Coronary_Artery_Disease	CD4T	5.54547	2.68841e-19	Yes	T_helper_memory_cells_from_peripheral_blood_CD4+_1	0.00455987
Coronary_Artery_Disease	Coronary_Artery_Disease	Bcell	4.25687	7.16721e-05	Yes	B_cells_CD19+_1	0.0045059
HDL_Cholesterol_2	HDL_Cholesterol_NMR	Mono	6.3238	1.22997e-07	Yes	Monocytes_CD14+_1	1.306e-06
Heart_Rate	Heart_Rate	CD4T	3.39474	9.01342e-06	Yes	T_helper_cells_CD4+_CD25-_1	0.00462343
Hypertension	Hypertension_UKBS	CD4T	2.13047	3.30023e-06	Yes	T_helper_memory_cells_from_peripheral_blood_CD4+_1	1.44119e-06
Systolic_Blood_Pressure	Systolic_Blood_Pressure	CD4T	3.70093	0.000118428	Yes	T_helper_memory_cells_CD4+_CD25-_CD45RO+_1	0.0067104
Type_2_Diabetes_1	Type_2_Diabetes	CD4T	4.04249	9.05629e-07	No
Ankylosing_Spondylitis	Ankylosing_Spondylitis_UKBS	NK	6.68293	8.36953e-05	No
Chronic_Kidney_Disease	Chronic_Kidney_Disease	CD4T	4.9153	3.02746e-07	No
Crohns_Disease_1	Crohns_Disease	CD4T	2.98942	4.16325e-09	Yes	T_helper_cells_PMA-I_stimulated_CD4+_CD25-_IL17-_1	0.0013925
Crohns_Disease_1	Crohns_Disease	CD8T	3.8168	1.65872e-09	No
Hayfever	Hayfever_UKB	CD4T	2.74097	7.27337e-08	Yes	T_helper_memory_cells_from_peripheral_blood_CD4+_1	5.33582e-05
Hayfever	Hayfever_UKB	CD8T	2.7219	0.000106128	Yes	T_memory_cells_CD8+_1	0.0368949
Inflammatory_Bowel_Disease	Inflammatory_Bowel_Disease	CD4T	3.11185	5.36265e-12	Yes	T_helper_cells_PMA-I_stimulated_CD4+_CD25-_IL17-_1	0.00180714
Inflammatory_Bowel_Disease	Inflammatory_Bowel_Disease	NK	3.04097	0.00014347	Yes	Natural_killer_cells_CD56+_1	5.15218e-07
Rheumatoid_Arthritis_1	Rheumatoid_Arthritis	CD4T	3.184	4.75962e-08	Yes	T_helper_cells_PMA-I_stimulated_CD4+_CD25-_IL17-_1	6.79304e-06
Rheumatoid_Arthritis_1	Rheumatoid_Arthritis	CD8T	4.1104	1.91771e-08	Yes	T_memory_cells_CD8+_1	0.0259081
Rheumatoid_Arthritis_1	Rheumatoid_Arthritis	Bcell	3.45671	0.000122088	Yes	B_cells_CD19+_1	2.6028e-06
Systemic_Lupus_Erythematosus	Systemic_Lupus_Erythematosus	CD4T	3.10755	1.04895e-09	Yes	T_helper_memory_cells_from_peripheral_blood_CD4+_1	0.00114923
Type_1_Diabetes	Type_1_Diabetes_UKBS	CD8T	6.14569	1.9531e-05	Yes	T_memory_cells_CD8+_1	0.047771
Ulcerative_Colitis_1	Ulcerative_Colitis	CD4T	3.4515	2.93493e-12	Yes	T_helper_memory_cells_CD4+_CD25-_CD45RO+_1	0.000364731
Asthma_1	Asthma_TAGC_EUR	CD4T	4.33806	5.13565e-19	Yes	T_helper_cells_PMA-I_stimulated_CD4+_CD25-_IL17-_1	0.00343434
Asthma_1	Asthma_TAGC_EUR	CD8T	3.0969	4.91148e-05	Yes	T_memory_cells_CD8+_1	3.91657e-05
Asthma_2	Asthma_UKBS	CD8T	2.92779	6.01688e-05	Yes	T_memory_cells_CD8+_1	4.26277e-05
Eczema_1	Eczema	CD8T	4.16777	2.00965e-06	No
Eczema_2	Eczema_UKBS	NK	6.9867	5.16189e-05	No
